# Natural variation of the cardiac transcriptome in humans

**DOI:** 10.1101/2020.10.06.328591

**Authors:** Tatiana Domitrovic, Mariana H. Moreira, Rodolfo L. Carneiro, Marcelo Ribeiro-Alves, Fernando L. Palhano

## Abstract

We investigated the gene-expression variation among humans by analyzing previously published mRNA-seq and ribosome footprint profiling (RP) of heart left-ventricles from healthy donors. We ranked the genes according to their coefficient of variation values and found that the top 5% most variable genes had special features compared to the rest of the genome, such as lower mRNA levels and shorter half-lives coupled to increased translation efficiency. We observed that these genes are mostly involved with immune response and have a pleiotropic effect on disease phenotypes, indicating that asymptomatic conditions contribute to the gene expression diversity of healthy individuals.
