## Supplementary material for "Natural variation of the cardiac transcriptome in humans": Table S1

### Sheet: Sheet1
Sample ID	Sex	Age At Surgical Procedure	Tissue Source
A	f	67	Sydney Heart Bank (Sydney, AU)
B	f	62	Sydney Heart Bank (Sydney, AU)
C	m	42	Sydney Heart Bank (Sydney, AU)
D	m	54	Sydney Heart Bank (Sydney, AU)
E	m	45	Sydney Heart Bank (Sydney, AU)
F	f	54	Sydney Heart Bank (Sydney, AU)
G	m	40	Sydney Heart Bank (Sydney, AU)
H	m	38	Sydney Heart Bank (Sydney, AU)
I	f	58	Sydney Heart Bank (Sydney, AU)
J	f	62	Sydney Heart Bank (Sydney, AU)
K	m	NA*	University Medical Center Utrecht (UMCU; Utrecht, NL)
L	f	NA*	University Medical Center Utrecht (UMCU; Utrecht, NL)
M	f	NA*	University Medical Center Utrecht (UMCU; Utrecht, NL)
N	m	34	University Medical Center Utrecht (UMCU; Utrecht, NL)
O	m	77	Deutsches Herzzentrum Berlin (DHZB; Berlin, DE)
*Age of these 3 donor hearts could not be obtained due to privacy law restrictions
