## Supplementary material for "Natural variation of the cardiac transcriptome in humans": Table S4

### Sheet: Sheet2
﻿ITGB6	﻿FABP5	﻿ARF3	﻿ITLN1	﻿CIDEA	﻿RPS28	﻿CXCL1	﻿RP11.451G4.2	﻿CH17.472G23.1	﻿HAPLN1	DDX3Y	﻿KDM5D	﻿CENPA
CD209	MEST	EGR2	P2RX5	PLIN1	SLPI	HAS1	COMP	CXCL9	human.lv.merged.5753	PRKY	RPS4Y1	RPL13P12
LY86	GAL3ST3	INHA	KLHL40	ITLN1	IL1RL1	CCL19	JPX	GPR176	ALG9	USP9Y	CCL13	CCL8
DHRS9	SELL	GAP43	RP11.766F14.2	RBP4	RPS4XP22	FOSL1	SLN	PENK	U91328.19	EIF1AY	AC005592.1	SFRP5
MMP9	S100B	ILDR2	RPL9	CEBPA	HMGCS2	IL6	HTR2B	CCL5	HLA.DQA2	RP11.736K20.6	TMEM132C	SSTR5
HLA.DOA	HTATSF1P2	NPPB	OVAAL	CPXM1	CCL18	CXCL8	VKORC1	GZMA	RP11.1069G10.1	ARPIN	RP11.121C2.3	CD1C
FCN1	CHRDL1	PDE8B	ANGPTL4	PDCD1	SMIM7	SELE	CXCL14	SFT2D3	ISCA1	SEC14L5	GOT2P3	MYZAP
THY1	C17orf97	P3H2	CDC37L1.AS1	PSMD5.AS1	AC093642.6	MT1A	RGS4	CD2	CRABP2	P2RX6	SBK2	CHRNE
CD300A	DLSTP1	F2RL1	SOX10	SCD	RP1.193H18.3	CHI3L1	SFRP4	CTSG	RPS27	EIF4HP2	LYRM9	FCER1A
FPR3	RASD1	LOXL4	NANOS1	DHRS7C	DAB1	FAM43B	CD200	TMEM119	HIST1H2BG	NOL4L	FAM81B	LAMA5.AS1
TNFAIP8L2	RP11.440D17.3	DDAH1	CHAC1	PDIA2	GNMT	FOSB	CTC.338M12.5	FAP	RP11.53O19.1	HIST1H2AK	SDHAP3	SCGN
DLSTP1	MPZ	XRCC4	MMRN1	ZNF674.AS1	RPL37P23	ARPC4	TMA7	NKG7	FRAT1	RP11.218M22.1	SPESP1	GSTM1
CCR1	GPC6	EDN1	ARL4C	GUCA1B	RPS26	LDHAP4	CXCL2	ACE	SUCLA2P1	LINC00886	RTN4RL1	IFFO2
PLEK	SCX	COLQ	SERPINF2	GPR183	OSR2	NR4A2	UCHL1	RAB7B	FLJ37453	BMF	CNTFR	GJD3
MILR1	PPM1H	TNFRSF11B	S1PR2	AVPR1A	GFRA1	LRRN3	COL8A2	DIO2	PSMB8.AS1	MBNL3	TMEM37	ANGPTL7
SLAMF8	GATSL2	SLC6A6	GUCA1B	SLA	NAMPTP1	AQP4	RAB7B	RSAD2	RPL17	CXXC4	RP11.11N9.4	C14orf132
FCGR3A	HOGA1		MYOT	ADCYAP1R1	AGTR1	MT1M	PRG4	NPPA	RP11.326I11.3	C10orf71.AS1	KBTBD13	CTD.2587H24.5
FCGR2B			ADRA1B	RNF125	VGLL3	EGR3	ECT2L	PRF1	GLRXP3	human.lv.merged.4719	PDZRN3.AS1	GPA33
CMPK2			LMCD1	GIPC2	NPTX2	CST7	RPL22	RTP4	GNA14	ASB14	APLN	HSP90AB2P
MPEG1			SERPINE1		RPL21	CHI3L2	SERTAD4	CD83	ZNF747	HBB	SLC15A2	JCHAIN
LYZ			ERAP2		ZDHHC11	PLA2G2A	INHBB	MXRA5	CA3	MEOX2.AS1	KCNE3	SVILP1
MNDA			MBNL1.AS1		ACTG2	C2CD4B	RGS16	TNFRSF4	RP11.421N8.1	RAB33A	AC012146.7	human.lv.merged.2741
GPR34					AOX1	PTX3	CYP26B1	NRK	GAS8	ATP1A1.AS1	CLIC6	RP11.12K22.1
CCDC102B					SGPP2	RARRES1	NRARP	IFI44L	HIST1H4H	LINC00909	VEGFD	KLF5
CYBB					SLC11A1	ID4	PSMG3.AS1	CTHRC1	NRIP2	FRAT1	ADH1C	FAM65A
IL2RG					PDIA2	ARG2	BASP1	FRZB	SKP1P1	human.lv.merged.18478	CA14	GUCA1C
HAVCR2					SHISA3	B3GNT7	TMEM59L	PROM1	ACOT1	SLC16A9	HLA.J	IGHM
EPSTI1					IL18R1	CCL11	FMOD	ATP6V1G2	MSS51	LRRC14B	KY	BDNF
MSR1					TUBA3E	RGS1	CTD.2545M3.8	OAS1	PCP4	C1QTNF7	OSER1.AS1	LINP1
SECTM1					TC2N	S100A8	FAM107B	ASPN	G0S2	RAPSN	DGAT2	MAP3K7CL
					CPNE5	NR4A3	PNMA2	IFIT3	RP1.122P22.2	DSC1	SLC25A34	BEX2
					MGST1	MAFF	COG8	OAS3	HIST1H2BC	OGDHL	SUSD5	SDHAP3
					CDA	FCGR2C	HAPLN3		RXRG	CPLX1	FP325317.1	human.lv.merged.15503
					MARCO	RP11.234A1.1	HHEX		FBN2	CTD.2366F13.1	ZNF320	RPL10P7
					TUBA3D	HOPX			FTH1P12	RP11.43F13.3	FBXL22	NAP1L1P1
					ANPEP	CHRDL2			MT1E	FAM155B	BMP7	RP11.864N7.2
					CYP4B1	PRIMA1				EDA2R	NCK1.AS1	PTGDR2
					XRRA1	PHYHIP				CTC.471J1.11	C4orf46	VSTM2L
					CPM	AREG				FAM69C	AC010226.4	IPO7P1
					PTPN5	SNAI1				SLC30A2		ANKRD33B
					SLCO4A1	CAMK1D				P2RX3		RP1.206D15.6
					GCOM1	TMSB10P1				FAM110C		HRCT1
					CLIC3	TRAC				TMEM178A		WNT9A
						RARA.AS1				DBP		P2RY8
						FPR1				C11orf45		TGFB2
						CCL2				IGSF1		RNF152
						TNFAIP8L3				PRICKLE4		NEB
						SLC7A5				NHLRC1		EMILIN3
						HAS2				RP4.575N6.4		RP11.146N23.1
						ADAMTS4				RP11.879F14.2		PPP1R16B
						PHLDA2				DAND5		SH3GL2
						TREM2				LRRC10		TNNI1
						NXPH4				STAT4		FAM180A
						FAIM2				SCUBE2		AC012146.7
						RNF24				SLC38A3		RASL11B
						RPL10P3				RBM43		IGHA1
						HSPE1				RP11.293M10.6		RPL39L
						IGF1				PDE4C		BEX1
						SOCS3				SFRP1		TRBC2
						RNF122				ISLR2		IGHG1
						PAFAH1B3				DERL3		LFNG
						RFX2				IDI2.AS1		VIPR1
						RP11.983P16.4				MNS1		TTC9
						MT1X				HIST3H2A		DTX4
						METTL7B				SAMD12		RRAS2
						HNRNPA3				SCN2B		TRIL
						C2CD4C				C2orf40		BMP6
						C1orf105				AZIN2		ABCG2
						FAM167B				ZBED5.AS1		CDCA2
						CP				HCN2		RP11.359P5.1
						LHX6				BCL2L11		ALDH1L1.AS2
						SNHG17				ST8SIA5		POF1B
						MEDAG				ACP5		AC006033.22
						S100A9				TNNI3K		RP11.400K9.4
						NMB				PEX11G		NREP
						CCL21				ZMYND12		ENTPD2
						RASSF5				CTF1		human.lv.merged.18646
						C4orf48				AK4		NKX3.1
						TMEM161B.AS1				PIK3IP1		IER3
						ABHD17A				EIF4EBP3		ZNF711
						SPP1						LINC00702
						STC1						CISH
						NKD2						PIK3R3
						ZDHHC2						ST8SIA2
						F5						FNDC1
						ARL4A						RP11.464C19.3
						ALDH1A3						ABCC8
						RNF112						GPIHBP1
						C3orf52						ASB18
						FOS						FOXS1
						RARRES3						SPOCK1
						SERPINB8						UBE2W
						SLC2A3						OR51E1
						NCS1						TMEM86A
						RP11.796G6.1						FGFBP2
						IER5L						RPL23AP49
						HSPA1B						GLDN
						ANGPT2						SOX4
						TNFAIP6						CPA3
						KCNJ5						ZNF774
												SCAMP5
												SOX8
												RP11.597D13.9

### Sheet: clusters
immune system process		regulation of renal system process				inflammatory response		response to virus

### Sheet: cluster 1
a	A	C	D	E	F	G	H	I	J	K	L	O
CD209	2.71123	1.51832	4.3288	2.97817	2.80891	2.15458	3.58298	3.94828	1.95412	4.53778	4.18406	2.65124
LY86	2.98841	2.52733	3.69998	2.22017	2.84382	1.72317	3.06789	3.88657	1.44619	1.53866	2.95732	1.89394
DHRS9	5.14767	5.20325	4.10078	3.99374	6.11865	2.15458	3.85253	5.23382	2.15372	3.14285	3.46773	4.79245
MMP9	4.77383	1.80162	4.84116	4.10837	2.09128	3.26769	4.74171	5.05835	4.71689	2.60423	3.32515	3.96706
FCN1	6.42376	3.91532	6.48972	4.74216	6.09711	3.01732	5.50185	6.34261	4.60204	2.74754	6.11968	4.73637
THY1	5.39759	4.4815	4.38058	4.27034	5.3206	2.79614	3.25122	6.26794	3.70864	2.5001	4.1279	4.2676
CD300A	3.1093	2.76573	4.08005	3.45336	2.91121	2.21543	3.48878	4.46703	2.48534	1.64013	3.44492	2.8455
FPR3	4.49196	3.76953	5.35419	3.86921	4.06964	1.72317	3.53665	5.49734	2.98176	3.98355	4.36502	3.98092
TNFAIP8L2	2.30171	1.41002	3.01785	2.80768	2.40357	2.27381	2.74009	3.6838	2.05737	2.32831	3.32515	2.11108
DLSTP1	4.462	2.24158	2.72916	3.54668	4.33801	3.92535	5.21606	3.79994	2.62635	4.84458	4.19777	4.35531
CCR1	4.31893	2.85105	5.16042	3.92589	4.74129	2.62728	4.20337	5.64753	3.70864	4.82316	4.76551	2.8455
PLEK	4.64644	3.60733	5.88315	4.65264	3.45357	2.75574	4.72114	5.64753	3.03333	4.95701	5.18569	3.99464
MILR1	4.9675	3.85463	4.58571	4.59264	3.49808	3.66673	4.68973	5.78354	3.61019	2.95869	3.75409	2.8455
SLAMF8	4.23285	3.21522	3.58696	2.86678	3.33588	3.5297	4.11153	4.13679	1.95412	4.2313	3.42175	2.46662
FCGR3A	3.91679	2.76573	4.69883	4.28124	5.16365	3.23866	4.41025	5.98838	4.36097	4.39992	5.0026	3.35133
FCGR2B	4.31893	3.27819	4.47889	2.43066	3.64388	2.48625	3.6498	4.18885	2.92828	4.04034	3.29996	2.90485
CMPK2	5.15705	4.8667	7.63524	4.58386	4.93182	5.39387	5.59523	6.27196	3.17782	5.10633	5.21294	4.91298
MPEG1	5.4671	4.72697	6.97562	5.5308	4.70377	3.14793	5.10137	6.21033	4.40078	6.46646	6.53313	5.38361
LYZ	7.16874	5.57959	6.828	4.60136	5.64646	3.48096	5.00256	6.74163	4.27788	6.02085	6.0609	5.95701
MNDA	5.38167	3.60733	6.30552	4.32405	4.06964	3.5297	4.41025	5.64753	4.51402	3.45281	5.2463	5.01076
GPR34	5.31621	5.57959	6.96152	5.51241	5.25078	3.14793	6.0434	5.59704	3.96914	6.88346	6.01905	5.39917
CCDC102B	4.85675	3.97356	4.18086	4.92706	4.23657	3.0841	3.58298	5.04899	3.42952	2.60423	3.618	3.45424
CYBB	5.62413	4.88705	7.24142	5.95854	5.40485	3.99643	5.8438	7.14453	3.85913	6.12953	7.00788	5.74197
IL2RG	4.59216	3.89538	4.87766	3.51007	3.49808	3.43053	3.87132	5.13996	4.07136	2.70134	4.1279	3.01668
HAVCR2	3.72832	2.76573	4.23813	3.79508	3.79424	2.48625	3.41386	4.18885	2.40931	3.68424	4.35282	3.64035
EPSTI1	5.23882	4.83564	7.61376	4.36562	4.7958	5.29161	5.12505	5.72009	4.04648	4.16475	5.20618	4.68651
MSR1	5.29087	3.85463	5.62141	4.83387	5.37532	3.55346	4.68973	6.80138	4.09583	5.65925	5.97993	5.16437
SECTM1	4.60592	3.50573	5.6777	3.63432	3.94656	4.79971	4.59116	4.99152	3.94242	3.82018	4.56861	2.8455

### Sheet: cluster 3
a	A	C	D	E	F	G	H	I	J	K	L	O
EGR2	4.215	4.18551	3.29474	3.00472	5.21122	2.91096	2.96668	6.11487	4.66878	1.42951	5.59078	4.39724
INHA	5.69022	4.53405	3.18251	5.37668	6.84944	5.45822	2.56649	7.88838	3.83026	3.82018	4.58955	4.65229
GAP43	5.15705	4.06569	3.25829	2.68169	5.85763	4.12885	2.89504	5.32969	3.77073	2.20126	4.95498	3.37251
ILDR2	4.16008	4.4815	2.83195	3.5999	4.16935	2.79614	3.43927	4.31915	2.24404	3.07198	5.70075	3.83599
NPPB	11.7619	12.5614	8.08751	11.7272	13.1593	5.82329	8.19946	10.4528	6.8932	7.71093	12.4587	10.2062
PDE8B	6.27663	5.89296	5.14053	5.09093	7.20035	3.99643	3.22224	8.49693	5.97946	5.68915	6.81016	5.03088
P3H2	5.0604	7.60518	4.69883	5.10327	5.43378	4.88646	3.36166	5.59704	4.47725	5.45857	7.78455	3.93895
F2RL1	5.15705	5.14532	2.92789	3.85469	5.12159	3.0841	3.00121	4.78152	4.07136	2.79232	5.21967	4.84642
LOXL4	7.55668	5.07612	3.97166	5.11551	5.21789	4.47831	3.79465	5.95369	3.3504	4.19841	5.63679	5.28095
DDAH1	6.03353	5.71663	3.994	5.27672	6.23171	4.12885	4.61365	5.59704	4.82327	4.62701	8.46301	5.34664
XRCC4	8.27019	5.67042	5.78408	6.53574	7.0938	5.52585	5.47138	7.3143	5.41564	5.43759	9.2178	5.77017
EDN1	4.103	4.84607	3.994	3.96698	6.6068	3.90703	3.94413	4.77017	4.34064	4.79043	4.52578	3.21729
COLQ	7.19402	8.18818	4.67137	7.6612	7.46147	7.03176	6.69543	7.52474	4.96279	6.02085	9.31218	6.34764
TNFRSF11B	7.6326	7.20431	5.94752	5.02111	7.3865	8.03786	5.90891	9.01897	7.10685	5.02425	8.68664	7.52286
SLC6A6	7.69831	9.66108	6.40474	7.70436	7.88881	7.61516	5.82464	8.27806	4.51402	6.44908	7.93839	7.28112

### Sheet: cluster 7
	A	C	D	E	F	G	H	I	J	K	L	O
HAS1	0.94471	0.697352	0.79447	0.370454	3.476	2.32993	2.14035	3.94828	3.54061	1.1828	0.901137	1.1423
CCL19	3.32435	0.87082	3.29474	3.71694	5.59616	1.72317	5.23069	7.35474	2.24404	0.509329	3.19454	1.41147
FOSL1	4.00253	1.29292	1.44026	2.7772	4.22338	2.09106	1.33054	2.5743	4.53206	1.42951	6.97841	1.1423
IL6	2.43104	1.41002	1.1532	3.20121	4.12746	5.29866	1.86837	7.66	4.83784	3.24302	2.21526	1.63822
CXCL8	1.51076	0.50014	1.44026	1.67613	2.25586	2.8737	0.250199	4.48102	2.98176	1.53866	2.82227	1.49108
SELE	2.60559	1.80162	2.97357	3.2685	5.48996	4.76959	3.27963	9.65579	4.53206	1.1828	3.32515	2.87548
MT1A	2.60559	1.51832	2.14646	4.75003	6.45418	3.29613	5.63975	3.4478	4.89472	3.2104	3.24821	0.811126
CHI3L1	3.1846	1.51832	2.5598	8.13305	5.02603	3.5297	6.53675	6.77039	5.43494	4.21495	4.15625	2.29978
FAM43B	4.30212	2.85105	1.88477	2.12656	3.62393	5.45192	4.43573	6.94201	3.03333	1.53866	3.65821	2.42669
FOSB	1.38869	1.16546	1.78582	1.80259	4.68464	2.21543	2.96668	2.22126	3.22294	1.64013	3.34992	2.98953
ARPC4	1.82506	0.697352	1.67957	1.74075	1.90547	1.88174	1.09507	1.92643	0.364549	1.31142	0.760459	1.1423
LDHAP4	5.18482	3.14937	4.29321	6.20459	6.13284	5.46451	5.91797	7.05619	3.3905	3.48043	3.63825	0.811126
NR4A2	3.62396	2.67504	2.29778	4.44533	5.75132	2.58179	2.61189	6.5982	5.4445	2.70134	3.49018	3.67485
LRRN3	5.28232	4.58475	5.18003	7.8405	5.58588	6.31191	6.35177	4.67603	1.44619	3.14285	2.46236	4.38688
AQP4	4.00253	1.02565	4.71236	4.87763	6.78802	5.11124	5.8906	4.06431	2.24404	4.19841	3.3982	3.53158
MT1M	4.33554	3.33853	2.92789	6.01514	6.27072	4.19077	5.97988	4.46703	2.32904	4.09497	3.24821	1.56653
EGR3	3.54043	3.04459	2.61849	4.15653	4.75052	3.20905	1.94132	4.89033	5.58072	1.90767	6.29568	4.20994
CST7	3.02984	2.76573	3.18251	3.05641	2.14825	1.63682	3.25122	3.4478	4.54988	1.90767	1.98172	1.04013
CHI3L2	3.96029	2.1093	4.68516	6.66415	6.44284	5.07065	6.39137	7.3182	5.6892	5.01483	3.42175	1.95137
PLA2G2A	5.4671	4.06569	6.79339	11.1134	10.7587	9.49964	10.5667	10.1996	12.1812	8.62325	5.62161	4.30112
C2CD4B	1.62331	1.51832	1.97738	3.56464	3.00673	3.37826	2.6559	4.72386	4.51402	2.5001	2.67327	2.96185
PTX3	5.22104	3.83382	4.25672	6.4172	7.58268	6.91966	6.99006	6.10588	5.56328	3.14285	7.68223	1.77174
RARRES1	5.16636	3.30867	4.44686	9.16841	7.70877	7.59526	9.11955	8.95401	8.53968	5.78089	5.02584	3.72511
ID4	2.98841	2.93161	1.97738	4.05855	5.4789	1.95494	3.16247	4.73558	4.14354	2.44508	3.11008	3.16969
ARG2	4.33554	2.97026	2.88071	5.1094	6.76998	3.90703	3.56	6.29985	7.00074	4.42856	3.94496	3.28587
B3GNT7	4.08345	2.67504	4.39744	3.13062	4.58498	6.53419	4.54509	6.52582	5.13791	3.2104	3.37426	2.54333
CCL11	6.43536	2.80902	4.98193	6.15803	4.06964	7.02327	4.50955	6.89577	5.721	2.32831	6.42366	3.605
RGS1	5.33285	3.79128	3.77929	5.84922	4.65546	3.8506	4.33102	5.35269	5.4445	2.5001	3.19454	1.70653
S100A8	6.30644	1.96364	5.54025	7.405	6.73786	7.65826	7.22916	7.61631	8.23148	3.75381	5.55928	5.01076
NR4A3	4.35197	4.18551	4.16125	5.13967	7.1611	5.80361	3.79465	7.94372	6.9713	2.70134	4.79286	4.90573
MAFF	3.72832	2.89189	3.06081	4.12056	5.35126	3.45597	4.01344	5.30631	5.6318	3.0352	6.53583	3.04334
FCGR2C	1.62331	1.61906	0.984956	1.01768	2.03196	2.27381	2.42103	2.40856	2.05737	1.64013	2.04374	1.1423
HOPX	6.02331	2.30344	4.97071	7.17006	7.55134	6.01519	4.62477	7.11119	4.21228	6.99061	4.22479	4.62608
CHRDL2	6.01817	2.93161	6.88589	8.16357	7.5553	7.15142	7.0593	6.03653	8.22595	4.87612	6.88408	2.93363
PRIMA1	3.14744	2.52733	1.97738	3.88359	4.36229	2.98273	2.69861	3.09449	2.55757	2.44508	3.11008	1.32721
PHYHIP	3.1846	2.57826	3.06081	3.37411	5.39899	3.17881	2.51961	5.11326	3.94242	3.0352	3.69733	2.29978
AREG	6.66636	2.03831	4.5409	6.1844	8.08487	6.91966	5.70928	5.60345	6.06248	4.49779	5.29174	4.87638
SNAI1	3.07012	2.52733	2.06439	4.02001	4.22338	3.99643	2.78042	5.00126	4.96279	2.95869	2.98919	3.39338
CAMK1D	4.36821	3.33853	4.05901	4.42581	6.52312	2.8737	6.21503	4.97184	3.61019	3.98355	3.13879	3.78951
TMSB10P1	3.14744	2.67504	3.52694	3.0308	3.56238	3.81172	3.73434	3.6838	4.27788	2.5001	2.46236	1.23771
TRAC	5.09984	3.24705	5.45425	5.75461	4.93991	5.01183	5.52577	3.77745	2.692	3.98355	3.75409	2.61616
FPR1	5.67071	2.36275	5.75167	5.8638	7.04213	5.26307	6.12003	7.69192	5.01503	5.45857	6.01905	3.6918
CCL2	5.65755	4.16899	5.33682	6.51511	6.95899	8.01985	5.42762	9.65039	8.06025	5.11517	8.04365	5.30869
TNFAIP8L3	4.5213	3.55742	2.97357	4.64422	5.5064	4.42778	5.0773	5.32969	3.61019	3.36661	6.81016	3.74148
SLC7A5	4.80995	3.65556	3.18251	4.19163	6.59148	4.75941	4.06331	6.27598	5.58072	3.0352	4.92233	4.11261
HAS2	4.02319	3.14937	4.23813	6.23855	6.38772	4.40184	5.03626	4.72386	6.26481	4.51124	4.69961	2.81489
ADAMTS4	7.49515	5.35702	4.69883	8.68765	9.34236	6.48252	6.85969	9.63327	8.71967	6.90401	6.46958	4.5351
PHLDA2	3.1846	2.03831	2.36788	3.65123	4.37428	4.03069	3.62787	4.2058	3.54061	2.91886	4.36502	2.29978
TREM2	4.59216	3.00791	2.2241	3.20121	3.20773	3.05109	2.69861	4.71205	2.40931	2.6536	3.63825	2.98953
NXPH4	4.04356	3.42455	3.06081	2.97817	4.3008	4.14459	2.25925	5.28255	4.18973	3.36661	4.70921	2.61616
FAIM2	6.12717	2.17696	5.42988	6.08213	4.63567	5.78867	5.80034	4.95189	5.68114	4.74559	4.36502	3.43423
RNF24	2.60559	2.03831	1.56487	3.31167	2.94376	2.98273	2.6559	2.94103	1.8429	2.06192	3.27432	1.95137
RPL10P3	2.15963	2.67504	1.67957	2.95112	3.09632	2.38394	2.61189	2.76929	2.692	1.1828	1.9169	2.20851
HSPE1	2.65938	3.11528	3.2209	4.56614	3.81198	3.26769	4.1734	4.13679	4.34064	2.20126	2.59257	2.5802
IGF1	5.05037	3.55742	4.85343	6.0249	5.45651	2.15458	4.64675	5.15748	4.60204	4.04034	3.34992	4.76868
SOCS3	5.91139	3.74744	4.3288	6.22449	6.30244	6.92194	6.3145	8.84805	7.0296	5.39467	6.22717	4.40754
RNF122	4.86822	3.72502	3.85447	5.13967	5.62655	6.54015	3.94413	7.1335	5.76742	3.50754	5.19938	4.66092
PAFAH1B3	4.59216	3.30867	3.33029	4.56614	3.86393	4.47831	4.2615	5.99814	3.61019	2.44508	3.75409	3.37251
RFX2	4.5213	5.08495	4.03767	5.89253	5.34518	6.29086	5.32912	5.57765	7.99021	3.68424	4.80186	4.0217
MT1X	5.87775	5.47595	6.15505	7.2923	8.03853	7.8127	8.78372	7.63519	4.77863	6.15975	4.02402	5.95701
METTL7B	6.44305	4.10095	6.29656	7.94361	8.88681	7.10996	7.28978	6.46378	5.89835	5.1671	7.88539	4.60834
HNRNPA3	3.22083	2.80902	2.06439	4.03297	3.12499	2.83544	2.81964	3.09449	4.02116	2.13327	2.21526	2.8455
C2CD4C	2.00202	3.00791	2.43473	3.2685	4.23657	3.32403	4.18846	4.13679	4.40078	3.07198	3.53406	3.47397
C1orf105	5.76573	4.23397	5.07916	7.22049	6.38772	7.20304	7.47624	5.12222	5.2292	4.35585	4.42451	4.46782
FAM167B	5.72216	3.11528	3.52694	5.23807	4.3502	5.15849	4.43573	5.88171	4.29911	3.42464	3.84399	3.43423
CP	3.67708	6.04555	5.13048	5.53536	5.99598	5.36058	7.81516	6.69438	7.72799	5.31252	4.37711	4.9416
LHX6	3.29066	2.57826	3.33029	4.72629	4.46678	3.20905	3.16247	4.02666	4.98915	5.21722	4.55802	4.07435
SNHG17	2.65938	3.39644	2.14646	3.00472	3.00673	3.45597	2.9313	4.34996	3.61019	2.26618	3.97711	2.71894
MEDAG	4.103	4.65761	4.3288	4.93398	7.65818	4.72843	6.13954	7.38295	6.60018	6.2508	6.61712	5.35198
S100A9	7.2211	3.30867	6.77416	8.47324	8.32387	8.18012	8.16656	8.59424	8.99633	7.05633	7.71715	6.07797
NMB	4.84519	3.47918	4.64338	5.36135	4.36229	4.55094	3.79465	6.06931	3.54061	3.2104	4.52578	3.26337
CCL21	6.22851	4.13537	5.66383	6.40229	6.90422	4.62008	8.19294	7.91052	6.83626	4.84458	6.15523	5.44488
RASSF5	4.5213	4.26539	4.36353	4.48359	4.57463	6.22209	5.20129	7.53316	4.07136	4.91713	4.69961	4.34463
C4orf48	3.29066	2.52733	2.97357	3.54668	3.56238	3.43053	3.25122	4.67603	2.55757	2.26618	3.0808	2.78361
ABHD17A	2.76129	2.7211	2.61849	2.7772	2.80891	3.0841	2.85783	3.29783	2.24404	1.31142	2.10321	2.5802
SPP1	9.91523	6.15446	5.90689	7.02193	7.97696	6.35649	6.36177	8.89582	5.70518	5.63487	7.43418	6.15332
STC1	3.75327	5.14532	4.79101	5.58899	4.84832	5.6245	5.02791	6.003	7.53575	4.85517	4.49281	3.96706
NKD2	6.13194	4.11826	4.38058	4.36562	5.06354	5.63567	5.01951	4.93166	4.54988	2.95869	5.32334	3.37251
ZDHHC2	7.64098	5.41421	5.25594	7.637	7.51796	7.10594	6.7799	6.18063	4.54988	5.28928	8.354	5.30869
F5	5.88905	6.02734	5.99813	8.81877	7.55793	7.07549	8.45904	8.86947	7.20006	7.86429	4.90572	5.51321
ARL4A	3.77779	2.57826	3.69998	3.41428	4.02471	4.37542	3.00121	4.6515	2.87274	2.6536	4.00855	3.26337
ALDH1A3	5.21207	4.97521	4.34627	5.13367	5.11446	5.01183	5.82946	6.09227	4.38101	3.07198	5.97595	3.53158
RNF112	4.06364	3.18267	3.82984	4.66101	4.15552	2.98273	5.62875	4.49487	3.96914	2.91886	4.05447	4.19813
C3orf52	3.91679	4.69271	3.92592	4.89193	5.39899	4.33485	3.6056	5.12222	5.2292	4.16475	6.85842	4.27886
FOS	8.13078	6.04555	7.13739	9.9512	9.07259	8.61642	8.63015	9.78861	10.9989	6.2588	7.21751	7.16303
RARRES3	5.4443	4.96567	5.84064	5.20982	5.01841	6.6295	7.21635	7.43597	5.67303	4.09497	4.54735	4.92736
SERPINB8	4.61956	3.65556	3.61605	5.17517	5.82306	4.5974	4.21812	5.78918	5.28345	4.69932	6.36109	3.92468
SLC2A3	4.31893	3.58259	3.80479	5.55346	5.11446	4.99457	4.79188	5.99327	6.54351	4.35585	4.37711	4.23328
NCS1	4.60592	4.13537	3.39886	4.39603	5.04115	4.20585	4.53334	5.03008	3.70864	2.70134	5.59597	4.13757
IER5L	4.97813	4.54689	4.62918	6.06331	4.85689	5.50772	5.32231	7.69192	7.22799	4.83391	6.10884	5.64088
HSPA1B	6.55725	6.27901	6.36672	8.56587	6.58375	6.60697	6.55721	6.94957	10.2862	5.61631	7.07811	6.35031
ANGPT2	4.74924	4.4815	5.42166	5.54896	5.6514	6.15378	4.75188	6.53926	6.5211	3.33669	5.55928	4.52568
TNFAIP6	5.10953	4.52109	5.02596	5.18681	6.04556	5.05408	3.67141	6.52582	5.91906	3.45281	5.71512	5.0175
KCNJ5	6.5068	5.50257	4.9594	6.29073	5.62153	8.06808	5.45901	6.84529	4.80854	5.44462	4.30296	5.30869

### Sheet: cluster 9
	A	C	D	E	F	G	H	I	J	K	L	O
CXCL9	4.25048	3.36778	2.36788	0.197085	1.24681	0.468427	2.85783	4.13679	1.44619	0.509329	2.98919	2.61616
GPR176	1.91625	1.8849	1.78582	0.792355	1.13849	0.655718	1.43528	2.15301	2.15372	0.277025	1.70292	1.49108
PENK	6.05877	5.81547	3.64457	0.792355	4.489	1.80463	5.06102	4.77017	3.50452	2.74754	3.22162	3.58699
CCL5	3.42094	4.69271	4.4141	2.5794	1.53012	1.22811	3.06789	3.13043	4.29911	2.06192	3.65821	2.54333
GZMA	2.76129	3.67909	4.25672	2.2648	1.53012	1.34164	3.48878	3.7546	2.40931	1.53866	2.95732	2.20851
SFT2D3	1.51076	3.08037	2.14646	2.86678	2.84382	2.53481	3.25122	3.60934	0.364549	2.91886	2.59257	2.00659
CD2	2.80966	3.45212	3.97166	2.39095	1.34755	1.63682	2.81964	3.19974	2.7548	1.42951	3.42175	2.05978
CTSG	3.82563	5.07612	4.79101	1.80259	3.40764	2.27381	3.75473	4.87981	3.83026	2.32831	2.98919	2.38561
TMEM119	5.25638	4.38466	3.69998	2.86678	3.51983	2.67138	4.23273	3.53083	1.59089	1.73493	3.57664	4.71995
FAP	6.90493	6.11188	4.29321	3.52849	5.87039	4.55094	6.24055	7.10894	1.59089	4.19841	4.89735	6.74679
NKG7	2.94576	3.74744	4.34627	1.97365	3.03722	1.54498	3.10011	3.41903	3.3504	1.90767	2.63348	2.93363
ACE	7.63092	7.16943	6.95584	4.12056	4.40967	5.05408	5.50185	6.83444	2.92828	4.48421	5.70075	7.19756
RAB7B	3.29066	2.57826	3.06081	2.64839	1.83781	2.53481	3.22224	2.76929	2.62635	0.885008	2.78644	3.37251
DIO2	4.99914	5.20325	4.08005	2.02644	4.37428	3.79188	4.2615	5.90264	3.96914	3.56027	5.59597	5.87777
RSAD2	5.34931	4.88705	8.34489	4.56614	4.46678	4.65345	5.25235	5.44835	2.81497	4.38538	4.88045	5.45484
NPPA	10.2429	15.7844	8.48455	9.69357	10.8812	7.10192	10.5506	10.1356	6.5873	7.30448	10.5597	11.438
PRF1	3.07012	4.83564	5.03676	2.97817	3.89755	2.38394	3.75473	5.13996	4.07136	2.74754	3.84399	3.78951
RTP4	3.89453	4.02954	6.0363	3.20121	3.18067	3.55346	3.58298	4.61391	2.48534	3.33669	3.87844	4.38688
CD83	3.25617	3.24705	3.33029	2.50695	2.09128	2.58179	2.69861	4.2058	3.3905	1.73493	3.16693	3.14529
MXRA5	9.25535	8.89749	7.88576	4.32405	8.64721	6.91279	8.76249	10.0265	6.14098	5.74147	7.80931	9.65893
TNFRSF4	5.23882	5.02195	4.62918	4.3028	2.44963	4.5974	4.98542	5.93857	5.57203	3.0352	5.51069	5.3573
NRK	6.56784	6.47989	5.55535	4.57503	4.81352	4.09687	5.03626	4.9619	3.50452	3.92443	4.94688	7.1261
IFI44L	6.20157	6.38652	9.60868	5.69878	5.6514	5.88546	6.78734	6.38414	3.96914	5.00535	5.69109	6.63514
CTHRC1	5.28232	5.26674	4.16125	3.13062	4.05482	4.16015	4.20337	5.11326	3.3504	2.8779	4.41281	5.75413
FRZB	6.6365	8.21357	5.09991	4.57503	5.85763	4.55094	5.89978	6.84529	5.00215	5.37273	5.9957	7.85455
PROM1	6.1602	5.39303	6.25092	4.03297	5.23114	5.93605	6.0721	5.37534	4.25634	4.24747	6.12327	8.05615
ATP6V1G2	1.82506	2.67504	2.06439	1.67613	2.09128	1.72317	1.53292	1.4456	1.8429	1.31142	1.77783	1.95137
OAS1	6.25932	5.48266	8.88271	5.78173	5.27656	5.05408	5.71449	6.22287	4.83784	4.84458	5.11522	6.07797
ASPN	9.01864	9.32597	7.95998	5.47016	6.74711	6.36658	8.0026	8.72855	6.59161	6.2786	6.42075	9.71155
IFIT3	6.9861	7.09049	10.1036	6.00202	5.99209	6.77303	7.10962	7.71281	4.96279	6.2306	6.88408	7.20496
OAS3	7.23001	6.81858	10.1048	7.0824	6.18142	6.54312	7.29674	7.18354	4.83784	6.03954	6.33342	7.14623
